# Spatial transcriptomic characterization of COVID-19 pneumonitis identifies immune circuits related to tissue injury

**DOI:** 10.1101/2021.06.21.449178

**Authors:** AR Cross, CE de Andrea, Villalba-Esparza María, MF Landecho Acha, L Cerundolo, P Weeratunga, R Etherington, L Denney, G Ogg, LP Ho, ISD Roberts, J Hester, P Klenerman, I Melero, SN Sansom, F Issa

## Abstract

Severe lung damage in COVID-19 involves complex interactions between diverse populations of immune and stromal cells. In this study, we used a spatial transcriptomics approach to delineate the cells, pathways and genes present across the spectrum of histopathological damage in COVID-19 lung tissue. We applied correlation network-based approaches to deconvolve gene expression data from areas of interest within well preserved post-mortem lung samples from three patients. Despite substantial inter-patient heterogeneity we discovered evidence for a common immune cell signaling circuit in areas of severe tissue that involves crosstalk between cytotoxic lymphocytes and pro-inflammatory macrophages. Expression of *IFNG* by cytotoxic lymphocytes was associated with induction of chemokines including *CXCL9, CXCL10* and *CXCL11* which are known to promote the recruitment of CXCR3+ immune cells. The tumour necrosis factor (TNF) superfamily members *BAFF* (*TNFSF13B*) and *TRAIL* (*TNFSF10*) were found to be consistently upregulated in the areas with severe tissue damage. We used published spatial and single cell SARS-CoV-2 datasets to confirm our findings in the lung tissue from additional cohorts of COVID-19 patients. The resulting model of severe COVID-19 immune-mediated tissue pathology may inform future therapeutic strategies.

**One Sentence Summary:** Spatial analysis identifies IFNγ response signatures as focal to severe alveolar damage in COVID-19 pneumonitis.
