## Supplementary Table 6 for "Spatial transcriptomic characterization of COVID-19 pneumonitis identifies immune circuits related to tissue injury"

### Sheet: SpatialDecon_abundances_10x
	B_01	B_02	B_03	B_05	B_06	B_07	B_08	B_09	B_10	B_11	B_12	B_13	B_14	B_15	B_16	A_01	A_02	A_03	A_04	A_05	A_06	A_07	A_08	A_09	A_10	A_11	A_12	A_13	A_14	A_15	A_16	A_17	C_01	C_02	C_03	C_04	C_05	C_06	C_07	C_08	C_09	C_10	C_11	C_12	C_13	C_14
activated.dendritic.cell	0	0.537689	1.56584	0	0	0	0	0	0.0235581	1.10485	0	1.69364	0.648187	1.7053	0	0.0136951	0	0	0	3.40365	4.57861	0	0	0	0	0.309218	2.82405	3.1814	0	0	0	0	1.23439	1.05313	0	0.817912	0.641933	0.463238	0	0.890033	0.94168	1.19343	0.664301	1.42231	1.01897	1.23698
alveolar.epithelial.cell.type.1	0	0	0.531005	10.4226	4.92831	0.579883	21.7357	14.8655	3.33837	0	6.99993	0.866565	7.32983	0	0	2.68381	11.2048	5.56303	6.0467	2.24524	11.1914	6.59116	24.1505	26.6968	24.7876	2.93318	0.821872	2.1136	16.1157	23.2559	9.83786	1.1272	13.4143	17.8706	13.4996	17.6751	0.759439	14.3989	21.4934	20.4601	16.4623	9.28323	12.7071	9.16568	11.652	22.706
alveolar.epithelial.cell.type.2	0	0	0	1.34307	0.246367	0	0.877858	3.60888	0.510581	0	0	0	2.31118	0	0	0	5.76759	7.40529	15.0187	6.31947	0.275813	11.4717	0	0	10.7651	0	0	0	10.9922	8.99524	0	0	0.501026	4.34023	5.86707	3.23442	0.776271	0.380415	9.27568	1.29154	2.3879	4.6523	1.29616	1.02425	3.07196	1.82213
B.cell	0	0	0	0	0	0	0	0	0	0	0	0	0	0	0	0	0	0	0	0	0	0	0	0	0	0	0	0	0	0	0	0	0	0	0	0	0	0	0	0	0	0	0	0	0	0
blood.vessel.cell	2.42031	2.85026	4.41651	2.61558	4.06335	11.3653	12.3148	7.66868	3.50527	1.36076	3.193	3.31164	5.40727	3.17988	4.7826	0	2.33158	0	2.82529	1.00613	1.78979	2.70445	0.503887	0.305519	3.58316	0	0	0.755652	0.656306	0	0	0	4.80563	8.33643	5.07989	3.13137	0	4.92389	3.84186	6.61637	3.49671	13.0234	5.96749	4.97351	5.69944	6.12303
CD4..T.cell	0	0	0	0	0	0	0	0	0	0	0	0	0	0	0	0	0	0	0	0	0	0	0	0	0	0	0	0	0	0	0	0	0	0	0	0	0	0	0	0	0	0	0	0	0	0
CD8..cytotoxic.T.cell	8.875	15.869	19.4166	12.2431	13.5507	7.14355	2.99896	5.38812	23.1398	8.72982	14.4737	15.8431	20.2793	16.4044	20.9994	37.9866	9.42187	14.8386	5.51584	26.5771	26.2946	3.07297	0	0	0.864997	22.2447	21.364	14.1762	8.69965	4.64587	4.74354	6.33758	8.00459	4.4739	6.29486	10.4275	11.922	13.3317	6.57075	6.58352	8.42943	6.64403	7.87437	13.9111	10.7255	7.91108
ciliated.cell	0	0.4665	0.506605	0	0	0.960244	0	0	0	0	0	0.49713	0	0	0.104111	0.471759	0	0	0	0	0	0	0	0	0	1.13688	0.742311	0.327527	0	0	22.01	27.9226	0	0	0	0	2.91796	1.60296	0	0	0	0	0	0.4438	0	0
dendritic.cell.type.1	0	0	0	0	0	0	0	0	0	0	0	0	0	0	0	0	0	0	0	0	0	0	0	0	0	0	0	0	0	0	0	0	0	0	0	0	0	0	0	0	0	0	0	0	0	0
dendritic.cell.type.2	0	0	0	0	0	0	0	0	0	0	0	0	0	0	0	0	0	0	0	0	0	0	0	0	0	0	0	0	0	0	0	0	0	0	0	0	0	0	0	0	0	0	0	0	0	0
dendritic.cell.dividing.monocyte	0	0	0	0	0	0	0	0	0	0	0	0	0	0	1.22207	0	0	0	0	0	0.853881	0	0	0	0	0	0	0	0	0	0	0	0	0	0	0	0	0	0	0	0	0	0	0	0	0
dividing.macrophage	3.77128	6.14766	2.05436	2.87615	5.26668	4.28111	0.754478	2.8062	1.5883	2.70905	3.20759	6.09696	2.3912	5.61879	3.78712	3.99335	5.22271	6.41244	5.05495	6.80817	2.25699	8.41389	2.79643	3.24948	8.97289	4.84143	9.01284	10.1823	7.58228	6.40023	1.18182	0	5.2377	1.55221	0	5.38277	0.915693	2.15425	4.13857	1.10029	3.99094	5.83115	5.91742	7.40873	3.78967	1.9788
dividing.natural.killer.cell	0.0836077	0	2.78986	0	0	0	0	0	0	0	0	0	0	0	2.0332	7.16752	0	0	0	3.03103	0.0216636	0	0	0	0	0.60158	0	0	0	0	0	0	0	0	0	0	0.506993	0	0	0	0	0	0	0	0	0
dividing.T.cell	4.2875	4.76586	9.799	0	0.386312	0.861622	0	0	12.3993	0.948172	1.63032	3.36437	5.58779	3.10734	10.9907	4.25464	0	0	0	1.16448	5.40187	0	0.870566	0	0	0.481355	1.28323	0	0	0	2.36034	0	2.61436	2.92865	0	1.37465	6.81578	4.24667	0	0	0	2.01784	1.65014	2.05836	4.60324	0
fibroblast	16.8882	13.7501	18.337	18.8371	16.7345	20.9747	16.8842	16.7598	16.2122	15.4972	16.9695	16.8311	21.7704	12.3876	16.9122	15.4034	16.8294	16.1562	11.3012	12.5103	14.4558	18.8024	28.9002	19.1419	11.1198	24.1539	15.519	17.7741	16.1405	17.9652	23.162	20.916	15.1783	16.7961	11.9634	16.7055	25.1508	17.5853	13.393	14.3941	14.7553	16.2357	17.094	16.2041	16.1964	13.5716
lymph.vessel.cell	2.5918	0	0	0	0	0	0	0	0	0	1.01932	0	0	0	0	0	0	0	0	0	0	0.17319	0.00151886	0	0	0	0	0	0	0	0	0.246938	0	0	0	0	0	0	0	0	0	0	0	0	0	0
MARCOneg.macrophage	32.6754	28.6036	19.4168	27.1209	25.8835	22.8813	17.9958	25.0017	20.3694	32.4583	24.8341	25.8357	16.2953	23.0458	14.4877	12.8457	26.072	20.3957	26.4487	13.6823	10.3178	17.2388	6.5233	11.7134	5.79415	20.1239	20.2174	24.0386	15.1578	12.891	14.7118	6.99917	15.2491	15.9394	12.5113	15.8533	26.2756	17.3275	12.1291	10.5758	13.2633	19.0647	18.8004	17.954	17.5147	12.8844
MARCOpos.macrophage	0	0	0	0	0	0	0	0	0	4.00813	0	0	0	0.00189185	0	0	0	2.34313	1.47385	0	0	5.17622	5.61703	5.37434	4.06168	0	1.02944	0.111664	1.75622	0	0	0	5.66691	0	0	0	0	0	4.4484	7.96687	8.16443	0	3.15493	0	0	4.06644
mast.cell	0	0	0	0	0	0	0	0	0	0	0	0	0	0	0	0	0	0	0	0	0	0	0	0	0	0	0	0	0	0	0	0	0	0	0	0	0	0	0	0.212567	0	0	0	0	0	0
monocyte	0	0	0	0	0	0	0	0	0	0	0	0	0	0	0	0	0	0	0	0	0	0	0	0	0	0	0	0	0	0	0	0	0.206423	0.801553	0	0	0	0	0	3.26824	0	0	0	0	0	0
muscle.cell	0	0	0	0	0	1.58251	1.10712	1.46877	0	0	0	0	0	0	0	0	0	0	0	0	0	0	0	1.00645	0	0	0	0	0	0	0	0	0	0	1.14877	0	0	0	0	0	0	0	0	0	0	0
natural.killer.cell	4.88854	6.86911	0.611482	1.10915	3.7846	2.666	0	0.920563	1.82758	3.45162	3.09569	6.12919	1.49444	5.04045	1.91457	0	0	0.76389	1.09028	1.56463	8.95355	0.00130909	0	0	1.20854	0	2.43003	0.85906	0.292927	0.148823	0	0	4.26565	2.93898	0	2.94494	0	1.43802	1.20911	1.56582	2.45979	1.09078	2.26115	4.64156	4.41953	1.74484
plasma.cell	0.566119	2.01031	0.770711	0	0	0	0	0	0	0	0	0	0	0	3.13613	0	0	0	0	0	0	0	0	0	0	0	0	0	0	0	0	0	0	0	0	0	1.88309	0	0	0	0	0	0	0	0	0
plasmacytoid.dendritic.cell	0.544836	0.890947	0.39631	0	0	0	0	0	0.121325	0	0	0	0.0928145	0	0.317814	0.888106	0	0	0	0.579299	0.055089	0	0	0	0	0	0.612121	0	0	0	0	0	0	0	0	0	0.840091	0	0	0	0	0	0	0	0	0
regulatory.T.cell	0	2.09426	4.07875	0.276961	1.12788	0	0.201203	1.48619	0	0	0.398821	0.282473	0.478673	1.72591	1.32144	0	0	0	0	3.19981	0	0.0120752	0	0	0	0.104304	0.991022	2.475	0	0.0167979	0	0	0	0	0	1.78684	0.394025	0.330929	1.33948	0.354188	1.04405	0.715716	0.26773	0.517493	0	0.309848
neutrophil	0	0	0	0	0	0	0	0	0	0	0	0	0	0	0	0	0	0	0	0	0	0	0.225273	0	0	0	0	0	0	0	0	0	0.11965	0	0	0	0	0	0	0.24375	0	0	0	0	0	0
