## Supplementary Tables 1 and 2 for "Spatial transcriptomic characterization of COVID-19 pneumonitis identifies immune circuits related to tissue injury"

### Sheet: Supplementary Table 1
Supplementary Table 1: Patient characteristics
Patient	Age/Sex	Medical history	CT findings	Lymphocytes (109/L)	Neutrophils (109/L)	CRP (mg/dl)	Ferritin (ng/ml)	D-dimer (ng/ml)	Platelets (109/L)	Troponin T (ng/L)	Pro-BNP (pg/ml)	Treatment	DCC (ICU)
				NR:1.2-4	NR: 1.5-6.5	NR: ≤0.5	NR:15-150	NR:150-500	NR: 150-450	NR: ≤14	NR: ≤222
A	64/F	HTN, heart failure, atrial fibrillation, lymphoma	GGO, consolidation	0.91	2.19	9.17	n/a	1880	12	n/a	n/a	HCQ, AZM, CCS,	46 (19)
												Tocilizumab
												Remdesivir
B	80/M	HTN, COPD	GGO, RETp	0.24	10.99	0.43	768	2120	133	27.3	2854	HCQ, AZM, CRO, CCS, LPV/r	17 (0)
			(Gen), pleural effusion
C	60/F	HTN, type II diabetes, obesity, dyslipidaemia, heart failure, ischaemic cardiomyopathy	GGO, consolidation	0.85	3.58	18.94	998	7010	310	495.2	14858	HCQ, AZM, CRO, CCS LPV/r	29 (24)
Clinical, CT and laboratory findings. Hypertension (HTN); Ground-glass opacities (GGO); C-Reactive protein (CRP); Hydroxychloroquine (HCQ); Azithromycin (AZM); Lopinavir/ritonavir (LPV/r); Corticosteroids (CCS); Ceftriaxone (CRO); Intensive Unit Care (ICU). Duration of clinical course (DCC); Normal range (NR); Chronic obstructive pulmonary Disease (COPD); Generalised reticular pattern (RETp(Gen)).

### Sheet: Supplementary Table 2
Patient	Histopathological Description	Cellular Findings	Lung tissue SARS-CoV-2 qPCR
A	This displays DAD consistent with a later organising or proliferative phase of the pathology, with fewer hyaline membranes, continued type II pneumocyte hyperplasia, and organized pneumonia. The tissue is split into two segments: one segment features severe DAD, interstitial inflammation and haemorrhage and one segment features mild/moderate DAD with conserved alveolar structure (airspace). The i…	Type II pneumocyte hyperplasia and hypertrophy with reactive atypia; Vacuolated macrophages; Hyaline membranes; Normal vascular growth; Medium size-vessel partial thrombi; Interstitial pneumonia with mild inflammation; Squamous metaplasia.	Gen N: 34.2, Gen E: 35.8
B	This tissue features widespread diffuse alveolar damage (DAD) with evident hyaline membranes and type II pneumocyte hyperplasia. These features are present across the tissue, yet the severity ranges from mild/moderate to severe. The interstitium is expanded in many areas, demonstrating a fibroproliferative response. There is evidence of diffuse and patchy interstitial inflammation across the tiss…	Type II pneumocyte hyperplasia and hypertrophy with reactive atypia; Vacuolated macrophages; Hyaline membranes; Vascular wall hyperplasia; Medium size-vessel partial thrombi; Squamous metaplasia.	Gen N: 27.3, Gen E: 25.5
C	This features DAD consistent with an organising or proliferative phase of the pathology, with fewer hyaline membranes, continued type II pneumocyte hyperplasia and organising pneumonia. Interstitial inflammation is present and diffusely distributed across the section. The vasculature exhibits arterial thrombi and endarteritis with intimal expansion.	Type II pneumocyte hyperplasia and hypertrophy with reactive atypia; Vacuolated macrophages; Hyaline membranes; Moderate inflammation; Vascular wall hyperplasia; Medium size-vessel partial thrombi; Focal edema.	Gen N: Neg, Gen E: Neg
